# Integration of multi-level dental diversity links macro-evolutionary patterns to ecological strategies across sharks

**DOI:** 10.1101/2024.10.30.621069

**Authors:** Roland Zimm, Vitória Tobias-Santos, Nicolas Goudemand

## Abstract

Sharks are notorious for their exceptional dental diversity, which is frequently used as a proxy for ecological function. However, functional inferences from morphology need to consider morphological features across different organizational scales, from small cusplets to patterns at the level of the entire jaw. Here, we deploy a set of classic and novel morphometric approaches to quantify morphological features ranging from sub-dental features to whole dentitions within a large ensemble of species encompassing all extant orders of sharks. We then correlate these measures with habitat, feeding and body size traits and track their variation as a function of genetic distance, a measure of trait adaptability. Intriguingly, sharks tend to either explore tooth-level or dentition-level complexity, resulting in two distinct groups with key differences in tooth symmetry, graduality of heterodont change, and depth of habitat. Overall, we find that intermediate levels of resolution, namely monognathic heterodonty in comparison with dignathic heterodonty and tooth-level shape descriptors, show the strongest predictive power for ecological traits, while exhibiting low phylogenetic signal, which suggests a more dynamic adaptability on shorter evolutionary timescales. This raises macro-evolutionary interpretations about the evolvability of nested modular phenotypic structures, with likely important implications for paleo-ecological inferences from sequentially homologous traits.
