## Supplementary material for "Integration of multi-level dental diversity links macro-evolutionary patterns to ecological strategies across sharks": Sharks_eco_refs.xlsx: Sharks_eco_refs.xlsx

### Sheet: Sheet1
	Order	Family	Species	vert	ceph	moll	crust	verm	shore	reef	shelf	deep	pelagic	benthic	nectic	troph.level	source	annotations
1	Carcharhiniformes	Carcharhinidae	Carcharhinus sealei													4.2	Cortés 1999
2			Carcharhinus signatus													4.1	Cortés 1999
3			Galeocerdo cuvier													4.1	Cortés 1999
4			Glyphis gangeticus													4.2	FishBase	deficient data; pescivorous diet assumed
5			Loxodon macrorhinus													3.9	Cortés 1999
6			Prionace glauca													4.13	Cortés1999, Bizzarro2017, Li2014
7			Rhizoprionodon acutus													4.15	Cortés 1999, Ba2013
8		Hemigaleidae	Hemigaleus microstoma													4.2	Stevens 1983, FishBase
9			Hemipristis elongata													4.3	FishBase
10		Pseudotriakidae	Pseudotriakis microdon													4.3	Yano1992
11		Scyliorhinidae	Apristurus platyrhynchus													3.8	Cortés 1999	Based on A.microps
12			Atelomycterus marmoratus													4.1	Osgood2015
13			Cephaloscyllium laticeps													3.8	Barnett 2013
14			Galeus nipponensis													3.97	Horie2000
15			Scyliorhinus canicula													3.6	Cortés 1999
16			Scyliorhinus torazame													3.9	Park2019
17		Sphyrnidae	Sphyrna media													4.1	Cortés 1999	Based on S.lewinii
18		Triakidae	Galeorhinus galeus													4.25	Bizzarro2017
19			Hemitriakis japonica													4.165	Kamura 2004
20			Mustelus mustelus													3.8	Cortés 1999
21			Triakis scyllium													3.85	Kamura2004
22	Heterodontiformes	Heterodontidae	Heterodontus zebra													3.2	Cortés 1999	Based on related species H.francisci, TL might be slightly higher
			Heterodontus japonicus													3.2	Cortés 1999	Based on related species H.francisci, TL might be slightly higher
23	Hexanchiformes	Chlamydoselachidae	Chlamydoselachus anguineus													4.2	Cortés 1999
24		Hexanchidae	Heptranchias perlo													4.2	Cortés 1999
25			Hexanchus nakamurai/vitulus													4.25	Barnett 2012
26	Lamniformes	Alopiidae	Alopias superciliosus													4.32	Cortés1999, Bizzarro2017, Li2014
27		Lamnidae	Carcharodon carcharias													4.66	Cortés 1999, Bizzarro2017
28			Isurus oxyrhynchus													4.26	Cortés 1999, Bizzarro2017
29			Lamna ditropis													4.24	Bizzarro2017
30		Mitsukurinidae	Mitsukurina owstoni													4.18	Yano 2007
31		Odontaspididae	Carcharias taurus													4.4	Cortés 1999
32			Odontaspis ferox													4.3	Fergusson2008
33		Pseudocarchariidae	Pseudocarcharias kamoharai													4.2	Kindong 2021
34	Orectolobiformes	Ginglymostomatidae	Nebrius ferrugineus													4.1	Cortés 1999
35		Hemiscyllidae	Chiloscyllium punctatum													3.78	Vaudo2011
36		Orectolobidae	Orectolobus cf japonicus													4.02	Huveneers2007, Osgood2015
37		Stegostomatidae	Stegostoma fasciatum													3.1	Cortés 1999
38	Pristiophoriformes	Pristiophoridae	Pristiophorus japonicus													4.2	Cortés 1999, Burke2024	deficient data; estimate based on information on related species. TL could be lower.
39	Squaliformes	Centrophoridae	Deania hystricosa													4.2	Cortés 1999 Dunn2013	estimate based on D.calcea
40		Dalatiidae	Dalatias licha													4.3	Cortés 1999 Dunn2013
41			Isistius brasiliensis													4.28	Cortés 1999, Bizzarro2017, Carlisle2021
42		Echinorhinidae	Echinorhinus brucus													4.4	Cortés 1999
43		Etmopteridae	Etmopterus molleri													4.12	Cortés 1999
44			Trigonognathus kabeyai													4.24	Yano 2003
46		Somniosidae	Centroscymnus coelolepis													4.2	Cortés 1999
47			Scymnodon ringens													3.9	Cortés 1999
48			Somniosus rostratus													4.2	Cortés 1999
		Oxynotidae	Oxynotus centrina													3.5	Capapé 2008
49		Squalidae	Squalus mitsukurii													4.2	Cortés 1999
50	Squatiniformes	Squatinidae	Squatina dumeril													4.2	Baremore et al.2010, 2008
