## Supplementary material for "Integration of multi-level dental diversity links macro-evolutionary patterns to ecological strategies across sharks": List_NCBI_refs.xlsx: List_NCBI_refs.xlsx

### Sheet: Sheet1
	Order	Family	Species	COI	CytB	NADH-2	12S	16S	12S+tRNA-Val+16S	Rag-1
1	Carcharhiniformes	Carcharhinidae	Carcharhinus sealei	OQ386462.1
2			Carcharhinus signatus	MH911151.1		MW531102.1			AY830744.1
3			Galeocerdo cuvier	MK359171.1	L08034.1	DQ422105.1			FJ598694.1	OK104489.1
4			Glyphis gangeticus	MH244901.1
5			Loxodon macrorhinus	OR227109.1	MG811808.1	JQ518641.1
6			Prionace glauca	JN312505.1	L08040.1	MW583770.1			AY830762.1
7			Rhizoprionodon acutus	OQ385042.1		MK335279.1	MH248254.1
8		Hemigaleidae	Hemigaleus microstoma	OQ385002.1	DQ422075.1	DQ422106.1
9			Hemipristis elongata	OQ385004.1		MK335330.1	MH248228.1	HM239656.1
10		Pseudotriakidae	Pseudotriakis microdon	EU148300.1	DQ422078.1	DQ422109.1			AY049049.1	AY462185.1
11		Scyliorhinidae	Apristurus platyrhynchus	EU398535.1		JQ518670.1
12			Atelomycterus marmoratus	OQ384995.1		JQ519099.1
13			Cephaloscyllium laticeps	HQ956280.1		JQ518998.1
14			Galeus nipponensis			KF927868.1			LC708217.1
15			Scyliorhinus canicula	JN641241.1	KX278987.1	KY909790.1		KJ128902.1
16			Scyliorhinus torazame	LC517216.1	LC517243.1	OM102502.1			AY462181.1
17		Sphyrnidae	Sphyrna media			OM165195.1
18		Triakidae	Galeorhinus galeus	JF493505.1	DQ422087.1	DQ422118.1			AY462186.1
19			Hemitriakis japonica		DQ422082.1	DQ422113.1
20			Mustelus mustelus	ON920295.1	DQ422097.1	MW583778.1			AY462189.1	JN184091.1
21			Triakis scyllium		DQ422086.1	JQ518714.1			LC654227.1	AY462191.1
22	Heterodontiformes	Heterodontidae	Heterodontus zebra	OQ385798.1		KF927894.1
23	Hexanchiformes	Chlamydoselachidae	Chlamydoselachus anguineus	HQ956289.1		KF927798.1			LC640081.1
24		Hexanchidae	Heptranchias perlo	HQ167644.1		KF927893.1			JX857878.1
25			Hexanchus nakamurai/vitulus	MG573222.1		JQ518725.1			JX857877.1
26	Lamniformes	Alopiidae	Alopias superciliosus	HM422274.1	U91443.1	MZ032002.1			AY830718.1	AF135481.1
27		Lamnidae	Carcharodon carcharias	KM212005.1	L08031.1	U91426.1			AY830724.1	AF135482.1
28			Isurus oxyrinchus	MG837943.1	L08036.1	OM102394.1			AY830749.1
29			Lamna ditropis	JF952773.1	U91438.2	OM102396.1		MF134858.1		AF135478.1
30		Mitsukurinidae	Mitsukurina owstoni	KM212006.1	U91444.1	U91434.1				AF135477.1
31		Odontaspididae	Carcharias taurus	JF493075.1	U91447.1	U91437.1			AY147891.1	AF135475.1
32			Odontaspis ferox	KM212007.1	U91445.1	U91435.1			AY462144.2	AY462145.1
33		Pseudocarchariidae	Pseudocarcharias kamoharai	FJ519579.1	U91446.1	U91436.1				AF135479.1
34	Orectolobiformes	Ginglymostomatidae	Nebrius ferrugineus	KP193219.1		JQ518742.1
35		Hemiscyllidae	Chiloscyllium punctatum	JN313263.1	MF801629.1	MT241408.1
36		Orectolobidae	Orectolobus cf japonicus	EU398961.1
37		Stegostomatidae	Stegostoma fasciatum	KP193405.1	MG811812.1	JQ518751.1		HM239663.1
38	Pristiophoriformes	Pristiophoridae	Pristiophorus japonicus		D50025.1	JQ518753.1	AF448030.1
39	Squaliformes	Centrophoridae	Deania hystricosa	EU148141.1					LC193386.2
40		Dalatiidae	Dalatias licha	GU805875.1		JQ518951.1			LC708237.1	GU130749.1
41			Isistius brasiliensis			JQ518953.1				GU130817.1
42		Echinorhinidae	Echinorhinus brucus	KJ864923.1		JQ519170.1		HM239653.1		GU130818.1
43		Etmopteridae	Etmopterus molleri	LC621234.1		ON185724.1		HM231285.1		GU130788.1
44			Trigonognathus kabeyai			KF927987.1				GU130775.1
46		Somniosidae	Centroscymnus coelolepis	GU805954.1		JQ519128.1		AB642297.1
47			Scymnodon ringens	GU130697.1		JQ518969.1				GU130770.1
48			Somniosus rostratus	OX638082.1		JQ518972.1			AY462193.1
49		Squalidae	Squalus mitsukurii	JF494592.1		MT123822.1			LC635111.1
50	Squatiniformes	Squatinidae	Squatina dumeril	MT456003.1		JQ518983.1			AY830767.1
